# Sex-specific transcriptome of spinal microglia in neuropathic pain due to peripheral nerve injury

**DOI:** 10.1101/2021.05.27.446082

**Authors:** Nathan T Fiore, Zhuoran Yin, Dilansu Guneykaya, Christian D Gauthier, Jessica Hayes, Aaron D’Hary, Oleg Butovsky, Gila Moalem-Taylor

## Abstract

Recent studies have suggested a sexually dimorphic role of microglia in the maintenance of neuropathic pain in rodents. Here, we utilized RNA sequencing analysis and *in vitro* primary cultures of microglia to characterize the sex differences in microglia in pain-related regions in nerve injury and chemotherapy-induced peripheral neuropathy mouse models. Whilst mechanical allodynia and behavioral changes were observed in all models, transcriptomic analysis revealed a substantial change in microglial gene expression only within the ipsilateral lumbar spinal cord 7-days after nerve injury. Both sexes upregulated genes associated with inflammation, phagosome, and lysosome activation, though males revealed a prominent global transcriptional shift not observed in female mice, reflecting acute activation. Further, *in vitro* studies revealed that only male microglia from nerve-injured mice developed a reactive phenotype with increased phagocytotic activity. This study indicates distinct sex differences in spinal microglia and suggests they contribute to the sex-specific pain processing following nerve injury.
