## Supplementary Tables for "Sex-specific transcriptome of spinal microglia in neuropathic pain due to peripheral nerve injury"

### Sheet: Table 1 CCI DEGs Male vs Female
Cluster 1 DEGs				Cluster 2 DEGs		Cluster 4 DEGs	Cluster 6 DEGs	Cluster 7 DEGs	Cluster 9 DEGs
Abcg1	Gatm	Nckipsd	Slc31a1	Abca1	Sbno2	Abcc2	Acvr2b	Alox5	Bicra
Apoe	Gbp2	Nectin2	Slc35f6	Ackr4	Slfn2	Bhlhe40	Alpk2	Arhgef10l	Cry1
Axl	Glb1	Neu1	Slco4a1	Adora1	Sorl1	Cd69	Arap3	Bank1	Dctn1
B2m	Gpr35	Nop53	Sowahc	Atp8a1	Stx6	Ints2	AW146154	CD9	Fscn1
Bcl3	Gpr65	Nova1	Sparc	C4b	Thbs1	Rgs12	Bmyc	Cntn4	Gabbr1
Bcl6	Grn	Npc2	Spint1	Ccdc86	Tpr	Ripk1	Cars	Col15a1	H2ac18
Bin2	Gusb	Nrp1	Stat3	Ccl5	Treml2	Tmed8	Cdh4	D830030K20Rik	Mapk10
C1qa	H2.D1	Oas2	Syt6	Cd244a	Tspo		Cebpg	Fam102b	Mink1
C1qb	H2.K1	Oasl1	Tap1	Cd63	Uba52		Ddr2	Fam83g	Pde4b
C1qc	H2.Q7	Olfml3	Tbc1d14	Cd72	Ulk2		Desi2	Gpr183	Prpf6
Ccl12	Hcar2	Ophn1	Tcn2	Cfb	Vav2		Ecm2	H4f16	Ptpre
Ccl2	Ifi204	Pabpc1	Tjap1	Cox7a2l	Yipf3		Eno2	Hbegf	Rnf7
Ccl7	Ifi207	Parg	Tmem123	Csf2rb2			Gimap6	Hsd17b1	Tubb2a
Csf1	Ifi30	Parp9	Tmem176a	Ctsh			Gpr165	Kcnj2	Vps4b
Csf2rb	Ifitm3	Pdcd1	Tmem176b	Cxcl16			Haus6	Ldlr	Wdr12
Cst7	Il1a	Pdia5	Tmem268	Dna2			Hdac11	Lilra5	Zfhx2
Ctsb	Il4ra	Pgs1	Tmem44	Eif3f			Jund	Lpar6
Ctsl	Irf7	Pik3ap1	Tpt1	Emc10			Klhdc8b	Lyrm9
Ctss	Irgm1	Pld4	Tpt1-ps3	Fau			Matk	Mmp11
Cyb561a3	Itgam	Plk3	Trf	Fbln1			Mmachc	Mtdh
Cyp4f18	Itm2b	Plk4	Trio	Fosl2			Olfr73	Nbr1
Dram2	Jak3	Plod1	Tspan7	Ifi27l2a			Pde1b	Ninj1
Dusp2	Khdrbs1	Pon2	Tuba1c	Ifit1			Pecam1	Olfr2
Dync1li2	Kif2c	Ppp1r3d	Usp18	Kidins220			Pknox1	Parp4
Eef1a1	Lag3	Pqlc2	Wdfy1	Klf10			Plxna3	Pcdhgc4
Eef1b2	Lamp1	Psap	Wdr1	Klrg2			Prdm11	Ppcdc
Eef1g	Lap3	Ripk2	Zeb2	Ldhb			Rcbtb2	Rasgrp1
Eef2	Lgals3bp	Rlf		Lpin2			Rhof	Rasgrp3
Eif3e	Ly86	Rsad2		Map11			Rnf113a2	Rbm43
Eif4b	Lyz2	Sacm1l		Map3k8			Rsph10b	Rnase4
Exoc5	M6pr	Sdc3		Ntpcr			Sema4b	Rskr
Fam217b	Man2b1	Sdcbp		Osm			Slco5a1	S1pr1
Fam49b	Mbd5	Sdf4		Pcyt1a			Smpdl3b	Selplg
Fcgr1	Mcub	Selenop		Pim2			Sox4	Stambpl1
Fcgr2b	Mpi	Shisa5		Pirb			Stab1	Sumf2
Fcgr4	Mx2	Slamf6		Ppm1h			Tmem204	Tcta
Fcrls	Myo1e	Slc12a9		Ptpn1			Twnk	Treml1
Fgl2	Naaa	Slc25a3		Pycard			Txnip	Zfp532
Gas6	Naglu	Slc2a6		Rack1			Zfr2

### Sheet: Table 2 Regulators male
Upstream Regulator	Molecule Type	Predicted Activation	Activation z score	p value	Network corrected p value	Target molecules in dataset
TLR9	transmembrane receptor	Activated	4.264	7.97e-14	0.0001	Ccl2,CCL5,Ccl7,CD69,CSF1,FGL2,IFI16,IFIH1,IFIT1B,IFIT2,IFIT3,IFITM3,IL1A,IRF4,IRF7,Mx2,OAS1,OAS2,Oasl2,RSAD2,TAP1,USP18
IRF3	transcription regulator	Activated	4.146	2e-15	0.0001	ADAR,Ccl2,CCL5,CD69,IFI16,Ifi27l2a/Ifi27l2b,IFIH1,IFIT1B,IFIT2,IFIT3,IFITM3,IRF7,LAG3,Mx2,NECTIN2,OAS1,OAS2,Oasl2,RSAD2,TAP1,USP18
IRF7	transcription regulator	Activated	3.606	1.7e-10	0.0001	CD69,IFI16,IFIH1,IFIT2,IFIT3,IFITM3,Mx2,OAS1,OAS2,Oasl2,RSAD2,TAP1,USP18
TET2	enzyme	Inhibited	-2.646	1.12e-09	0.0001	APOBEC1,Ccl2,FGL2,IFI16,IFIT2,IFIT3,RSAD2
IRF5	transcription regulator	Activated	3	1.22e-08	0.0001	IFIH1,IFIT2,IFIT3,IFITM3,IRF7,OAS1,OAS2,Oasl2,RSAD2
PTGER4	G-protein coupled receptor	Inhibited	-3.5	8.39e-10	0.0002	APP,Ccl2,CCL2,CD69,GBP2,HCAR2,IFI16,IFIH1,IFIT2,IRF7,Mx2,NBR1,OLR1,RNASEL,RSAD2,USP18
SOCS1	other	Inhibited	-3.317	1.18e-08	0.0002	CD69,Gvin1 (includes others),IFI16,IFIH1,IFIT1B,IFIT2,IFIT3,Mx2,OAS1,OAS2,Oasl2
MAVS	other	Activated	3	2.41e-08	0.0002	CCL5,IFIT2,IFIT3,IFITM3,IRF7,OAS1,OAS2,Oasl2,RSAD2
IL10RA	transmembrane receptor	Inhibited	-3.889	1.21e-09	0.0007	ABCG1,ALOX5,AXL,Ccl2,CCL2,CCL5,CD69,CFB,CST7,FGL2,GAS6,GBP2,HCAR2,HLA-A,IFI16,IFIT1B,IFIT2,IFIT3,IL1A,IL2RG,INHBA,IRF7,Mx2,OAS2,OLR1,PDCD1,PLAAT3,RSAD2,S1PR1,SLC2A6,TAP1,USP18
NR3C1	ligand-dependent nuclear receptor	Inhibited	-3.357	7.93e-09	0.0009	APP,AXL,Ccl2,CCL2,CCL5,FGL2,GBP2,HCAR2,IFI16,IFIT2,IFIT3,IL1A,IRF7,Mx2,RSAD2
LCN2	transporter	Activated	2.921	1.18e-09	0.0015	APOE,ATP5PB,AXL,BHLHE40,Ccl2,CCL2,CCL5,CR2,CST7,DCTN1,DDAH2,FGL2,FSCN1,GBP2,HLA-A,IFI16,IFIH1,IFIT2,IFIT3,IFITM3,IL1A,IRF7,JUN,LGALS3BP,Mx2,PDCD1,RPS11,RPS18,RSAD2,TMED8
PTPN2	phosphatase	Inhibited	-3.051	6.57e-08	0.0028	AXL,Ccl2,CCL2,CCL5,CSF1,FGL2,GBP2,IFI16,IFIT2,IFIT3,IRF7,Mx2,RSAD2
CD40LG	cytokine	Activated	2.041	6.81e-09	0.0036	APOE,Ccl2,CCL5,CR2,CST7,FGL2,FSCN1,GBP2,IFI16,IFIH1,IFIT2,IFIT3,IFITM3,IRF7,ITGAM,LAG3,LGALS3BP,Mx2,OAS2,PDCD1,RSAD2,TAP1,TMED8,USP18
IFNGR1	transmembrane receptor	Activated	2.353	5.94e-08	0.0056	APOE,AXL,BCL3,Ccl2,CCL2,CCL5,CR2,CST7,FGL2,FSCN1,GBP2,HLA-A,IFI16,IFIH1,IFIT1B,IFIT2,IFIT3,IFITM3,IL1A,IRF4,IRF7,LGALS3BP,Mx2,RSAD2,S100A10,TMED8
TGFB1	growth factor	Inhibited	-3.545	4.59e-09	0.0087	APP,ATP5PB,AXL,Ccl2,CCL2,CCL5,CD69,DCTN1,DDAH2,FGL2,GBP2,IFI16,IFIT2,IFIT3,IRF7,ITGAM,Mx2,OAS2,RPS11,RPS18,RSAD2,TAP1,USP18
PIK3CD	kinase	Inhibited	-3.053	5.24e-09	0.0091	APOE,ATP5PB,AXL,BHLHE40,CCL2,CCL5,CR2,CST7,DCTN1,DDAH2,FGL2,FSCN1,GBP2,IFI16,IFIH1,IFIT2,IFIT3,IFITM3,IRF7,JUN,LGALS3BP,Mx2,NPNT,OAS2,PDCD1,RPS11,RPS18,RSAD2,TAP1,TMED8,USP18
SYK	kinase	Activated	4.025	1.68e-08	0.0099	BCL3,Ccl2,CCL2,CCL5,CFB,CTSS,CTSV,FGL2,IFI16,IFIT1B,IFIT2,IFIT3,IL1A,IRF7,ITGAM,LAMP1,Mx2,PDE4B,RIPK2,RSAD2
IL4	cytokine	Inhibited	-2.353	1.56e-08	0.0102	ALDOC,APOE,Ccl2,CCL5,CR2,CST7,FGL2,FSCN1,GBP2,IFI16,IFI30,IFIH1,IFIT2,IFIT3,IFITM3,IRF7,LAG3,LGALS3BP,Mx2,OAS2,PDCD1,RSAD2,STAB1,TAP1,TMED8,USP18
STAT6	transcription regulator	Inhibited	-2.858	7.71e-08	0.0246	APOE,AXL,Ccl2,CCL2,CCL5,CR2,CST7,FGL2,FSCN1,GBP2,HLA-A,IFI16,IFIH1,IFIT2,IFIT3,IFITM3,IRF7,LGALS3BP,Mx2,OAS2,RSAD2,TAP1,TMED8,USP18
IFNG	cytokine	Activated	3.773	4.39e-08	0.0363	ADORA1,AXL,B2M,BCL3,BHLHE40,C4A/C4B,CAV1,Ccl2,CCL2,CCL5,Ccl7,CSF1,DDB1,FGL2,FLT1,GBP2,GPR132,HCAR2,IFI16,IFIH1,IFIT2,IL1A,KLF4,LAMP1,MEST,Mx2,OAS2,PDCD1,RAB6B,RACK1,RIPK2,RSAD2,TAP1,USP18
IL6	cytokine	Inhibited	-2.646	5.95e-08	0.0422	APOE,AXL,Ccl2,CCL2,CCL5,CR2,CST7,DNMT1,FGL2,FSCN1,GBP2,HLA-A,IFI16,IFIH1,IFIT2,IFIT3,IFITM3,IRF7,ITGAM,LAMP1,LGALS3BP,Mx2,NRP1,OAS2,RSAD2,TAP1,TMED8,USP18

### Sheet: Table 3 Regulators female
Upstream Regulator	Molecule Type	Predicted Activation	Activation z score	p value	Network corrected p value	Target molecules in dataset
TREM2	transmembrane receptor	Activated	2.887	5.62e-10	0.0023	ACSL1,Ccl2,CCL2,CCL5,Ccl7,CSF1,CTSB,CTSV,DLL4,FCGR2B,FGL2,FOSL2,GRAMD1B,HLA-DQB1,IFI16,IL1A,IL1B,ITGAM,LAMP1,MITF,Ms4a4b (includes others),NRP1,PDCD1,RIPK2,SLCO3A1,SOCS3,SRF
IFNG	cytokine	Activated	2.746	3.13e-08	0.0066	ABCA1,ADGRA1,ADORA1,C4A/C4B,Ccl2,CCL2,CCL5,Ccl7,CSF1,CXCL16,FGL2,HCAR2,HLA-DQB1,HLA-DRB5,IFI16,IL1A,IL1B,IL7R,MAP3K8,Ms4a4b (includes others),PECAM1,RIPK2,SOCS3,TGFBR3,THBS1,ZFX
IL10RA	transmembrane receptor	Inhibited	-2.887	6.31e-08	0.0099	ABCA1,ABCG1,ACSL1,AXL,Ccl2,CCL2,CCL5,CST7,FABP5,FGL2,GAS6,HCAR2,HLA-A,HLA-DRB5,IFI16,IL1A,IL1B,OAS2,PDCD1,PECAM1,RNF213,RUNX1,S1PR1,SCARF1,SLAMF6,SLC2A6,SOCS3
CD79B	transmembrane receptor	Activated	3.71	1.4e-08	0.012	ACSL1,Ccl2,CCL2,CCL5,CTSB,CTSV,DLL4,FGL2,FOSL2,HLA-DQB1,IFI16,IL1A,ITGAM,LAMP1,Ms4a4b (includes others),PDCD1,RIPK2,SLAMF6,SLCO3A1,SOCS3,SRF
PTPN2	phosphatase	Inhibited	-2.309	2.24e-06	0.0139	ABCA1,AXL,BCL11B,Ccl2,CCL2,CCL5,CSF1,FGL2,IFI16,IL1B,PECAM1,SOCS3
CD300LF	other	Inhibited	-2.132	9.84e-07	0.0211	ABCA1,AXL,Ccl2,CCL2,CCL5,CD72,CST7,FGL2,HLA-A,IFI16,IFITM3,IL1A,IL1B,IL4R,IL7R,KIDINS220,LGALS3BP,Ms4a4b (includes others),PECAM1,PIM2,RNF213,SOCS3
ST6GAL1	enzyme	Activated	2.828	1.02e-07	0.0217	Ccl2,CCL5,FGL2,FOSL2,HLA-DQB1,IFI16,Ifi27l2a/Ifi27l2b,IFITM3,IL1B,ITGAM,LAG3,LAMP1,OAS2,PDCD1,SLAMF6,SLCO3A1,SOCS3,SRF
ITGAM	transmembrane receptor	Activated	3.773	9.08e-09	0.024	ABCA1,ACSL1,APP,AXL,CCL2,CCL5,Ccl7,CTSB,CTSV,DLL4,ETV5,FBLN1,FGL2,FOSL2,GRAMD1B,HLA-DQB1,HSD17B4,IFI16,Ifi27l2a/Ifi27l2b,IFITM3,IL1A,IL1B,LAG3,LAMP1,MAP3K8,NRP1,OAS2,PDCD1,PECAM1,RIPK2,SLAMF6,SLCO3A1,SOCS3,SRF
IRF9	transcription regulator	Inhibited	-2.714	7.04e-06	0.0241	ABCA1,AXL,Ccl2,CCL2,CCL5,FGL2,IFI16,IL1A,IL1B,PECAM1,SOCS3
CD74	transmembrane receptor	Activated	3.638	4.86e-07	0.0298	ACSL1,Ccl2,CCL2,CCL5,CTSB,CTSV,DLL4,FGL2,IFI16,IL1A,IL1B,ITGAM,LAMP1,Ms4a4b (includes others),RIPK2,SLCO3A1,SOCS3
TICAM2	other	Activated	2.524	1.1e-06	0.0299	ABCA1,AXL,Ccl2,CCL2,CCL5,FGL2,FOSL2,GRAMD1B,HLA-DQB1,IFI16,Ifi27l2a/Ifi27l2b,IFITM3,IL1B,LAG3,NRP1,OAS2,PECAM1,SOCS3,SRF
LAT2	other	Inhibited	-3.651	1.09e-08	0.0319	ACSL1,CCL2,CCL5,Ccl7,CSF1,CTSB,CTSV,DLL4,FCGR2B,FGL2,FOSL2,GRAMD1B,HLA-DQB1,IFI16,Ifi27l2a/Ifi27l2b,IFITM3,IL1A,IL7R,ITGAM,LAG3,LAMP1,MITF,Ms4a4b (includes others),NRP1,OAS2,RIPK2,SLAMF6,SLCO3A1,SOCS3,SRF
IFNGR1	transmembrane receptor	Activated	2.132	1.28e-06	0.033	ABCA1,AXL,Ccl2,CCL2,CCL5,CD72,CST7,FGL2,HLA-A,IFI16,IFITM3,IL1A,IL1B,IL4R,IL7R,KIDINS220,LGALS3BP,Ms4a4b (includes others),PECAM1,PIM2,RNF213,SOCS3
CD44	other	Activated	3.266	6.21e-08	0.0385	ABCA1,ACSL1,Ccl2,CCL2,CCL5,Ccl7,CTSB,CTSV,DLL4,FGL2,FOSL2,GRAMD1B,HLA-DQB1,IFI16,IL1A,IL1B,ITGAM,LAMP1,Ms4a4b (includes others),NRP1,RIPK2,SLCO3A1,SOCS3,SRF
IRF3	transcription regulator	Activated	2.138	4.52e-06	0.0386	ABCA1,AXL,Ccl2,CCL2,CCL5,FGL2,IFI16,Ifi27l2a/Ifi27l2b,IFITM3,IL1B,LAG3,OAS2,PECAM1,SOCS3
NR3C1	ligand-dependent nuclear receptor	Inhibited	-2.828	2.09e-07	0.0437	ABCA1,APP,AXL,Ccl2,CCL2,CCL5,ETV5,FGL2,HCAR2,HLA-DRB5,IFI16,IL1A,IL1B,MAP3K8,Ms4a4b (includes others),OAS2,PECAM1,RUNX1
LCP2	other	Activated	2.4	5.03e-07	0.0459	Ccl2,CCL5,CTSB,CTSV,FGL2,FOSL2,GRAMD1B,HLA-DQB1,IFI16,Ifi27l2a/Ifi27l2b,IFITM3,IL1B,LAG3,LAMP1,NRP1,OAS2,PDCD1,SLAMF6,SLCO3A1,SOCS3,SRF
SYK	kinase	Activated	2.335	9.11e-08	0.0471	ACSL1,C4A/C4B,Ccl2,CCL2,CCL5,Ccl7,CSF1,CTSB,CTSV,DLL4,FABP5,FGL2,FOSL2,HLA-DQB1,IFI16,IL1A,IL4R,IL7R,ITGAM,KIF5C,LAMP1,MAD2L1,Ms4a4b (includes others),NFKBID,PDCD1,RIPK2,RPS11,SLCO3A1,SLCO4A1,SOCS3,SRF
MAGT1	enzyme	Inhibited	-3	9.94e-08	0.0473	ABCA1,ACSL1,Ccl2,Ccl7,CTSB,CTSV,CXCL16,DLL4,FGL2,IFI16,Ifi27l2a/Ifi27l2b,IFITM3,IL1A,IL1B,ITGAM,LAG3,LAMP1,Ms4a4b (includes others),NFKBID,OAS2,PDCD1,RIPK2,SLAMF6,SLCO3A1,SOCS3
FGR	kinase	Activated	3.651	6.42e-08	0.0488	ABCA1,ACSL1,AXL,Ccl2,CCL2,CCL5,CTSB,CTSV,DLL4,FBLN1,FGL2,FOSL2,GRAMD1B,HLA-DQB1,HSD17B4,IFI16,IL1A,IL1B,IL7R,ITGAM,LAMP1,Ms4a4b (includes others),NRP1,PDCD1,PECAM1,RIPK2,SLAMF6,SLCO3A1,SOCS3,SRF

### Sheet: Table 4 Canonical male
Canonical Pathways	Predicted Activation	Activation z-score	-log(p-value)	Molecules in dataset
EIF2 Signaling	Activated	5.196	42.7	AGO2,EIF3F,FAU,RPL10A,RPL13,RPL13A,RPL15,RPL17,RPL18A,RPL19,RPL21,RPL22,RPL23,RPL24,RPL26,RPL27,RPL3,RPL30,RPL35,RPL35A,Rpl36a,RPL37,RPL39,RPL41,RPL6,RPL7,RPL7A,RPL8,RPL9,RPLP0,RPS10,RPS11,RPS13,RPS14,RPS15,RPS15A,RPS16,RPS17,RPS18,RPS19,RPS2,RPS20,RPS21,RPS24,RPS25,RPS26,RPS27A,RPS28,RPS29,RPS3,RPS4Y1,RPS5,RPS8,RPS9,RPSA
Regulation of eIF4 and p70S6K Signaling			17.5	AGO2,EIF3F,FAU,RPS10,RPS11,RPS13,RPS14,RPS15,RPS15A,RPS16,RPS17,RPS18,RPS19,RPS2,RPS20,RPS21,RPS24,RPS25,RPS26,RPS27A,RPS28,RPS29,RPS3,RPS4Y1,RPS5,RPS8,RPS9,RPSA
mTOR Signaling			13.1	EIF3F,FAU,RPS10,RPS11,RPS13,RPS14,RPS15,RPS15A,RPS16,RPS17,RPS18,RPS19,RPS2,RPS20,RPS21,RPS24,RPS25,RPS26,RPS27A,RPS28,RPS29,RPS3,RPS4Y1,RPS5,RPS8,RPS9,RPSA
Mitochondrial Dysfunction			5.36	AIFM1,APP,ATP5PB,ATPAF1,COX7A2L,MAPK10,MT-CO1,MT-CO2,MT-CO3,MT-CYB,MT-ND1,MT-ND4,MT-ND5,NDUFS1,XDH
Oxidative Phosphorylation	Activated	2.714	4.71	ATP5PB,ATPAF1,COX7A2L,MT-CO1,MT-CO2,MT-CO3,MT-CYB,MT-ND1,MT-ND4,MT-ND5,NDUFS1
Activation of IRF by Cytosolic Pattern Recognition Receptors		0.378	3.74	ADAR,IFIH1,IFIT2,IRF7,JUN,MAPK10,RIPK1
Phagosome Maturation			3.54	ATP6V0A2,ATP6V1D,B2M,CTSS,CTSV,DYNC1LI2,HLA-A,LAMP1,TAP1,TUBB2A,VPS16
Autophagy			2.82	ATG4D,CTSS,CTSV,LAMP1,NBR1,VPS16
Atherosclerosis Signaling			2.46	ALOX5,APOE,CCL2,COL18A1,CSF1,IL1A,LYZ,PLAAT3
Complement System			2.37	C4A/C4B,CFB,CR2,ITGAM
Crosstalk between Dendritic Cells and Natural Killer Cells	Activated	2	2.3	CD69,CSF2RB,FSCN1,HLA-A,IL2RG,NECTIN2
Role of Pattern Recognition Receptors in Recognition of Bacteria and Viruses		1.342	2.29	CCL5,IFIH1,IL1A,IRF7,MAPK10,OAS1,OAS2,RIPK2,RNASEL
Interferon Signaling	Activated	2	2.2	IFIT3,IFITM3,OAS1,TAP1
Differential Regulation of Cytokine Production in Intestinal Epithelial Cells by IL-17A and IL-17F			2.13	CCL2,CCL5,IL1A
Neuroinflammation Signaling Pathway		1.732	1.89	ACVR2B,APP,B2M,CALB1,CCL2,CCL5,GABBR1,HLA-A,IRF7,JAK3,JUN,MAPK10,RIPK1
IL-17A Signaling in Gastric Cells			1.82	CCL5,JUN,MAPK10
Role of Hypercytokinemia/hyperchemokinemia in the Pathogenesis of Influenza			1.71	CCL2,CCL5,IL1A
T Cell Exhaustion Signaling Pathway		1.633	1.71	ACVR2B,HLA-A,IRF4,JAK3,JUN,LAG3,MAPK10,PDCD1
Dendritic Cell Maturation		0.378	1.6	B2M,COL18A1,FCGR2B,FCGR3A/FCGR3B,FSCN1,HLA-A,IL1A,MAPK10
LXR/RXR Activation		-0.816	1.55	ABCG1,APOE,C4A/C4B,CCL2,IL1A,LYZ
Antigen Presentation Pathway			1.54	B2M,HLA-A,TAP1
OX40 Signaling Pathway			1.47	B2M,HLA-A,JUN,MAPK10
Role of RIG1-like Receptors in Antiviral Innate Immunity			1.42	IFIH1,IRF7,RIPK1
MSP-RON Signaling Pathway			1.41	CCL2,CSF1,CSF2RB,ITGAM
Sirtuin Signaling Pathway		-1.134	1.4	APP,ATG4D,ATP5PB,GABARAPL1,JUN,MT-CYB,MT-ND1,MT-ND4,MT-ND5,NDUFS1,TSPO
TGF-β Signaling	Inhibited	-2.236	1.31	ACVR2B,INHBA,IRF7,JUN,RUNX2

### Sheet: Table 5 Canonical female
Canonical Pathways	Predicted Activation	Activation z-score	-log(p-value)	Molecules in dataset
Granulocyte Adhesion and Diapedesis			3.83	CCL2,Ccl2,CCL5,Ccl7,CXCL16,IL1A,IL1B,ITGAM,MMP11,PECAM1,SDC3
Differential Regulation of Cytokine Production in Intestinal Epithelial Cells by IL-17A and IL-17F			3.42	CCL2,CCL5,IL1A,IL1B
Graft-versus-Host Disease Signaling			3.16	HLA-A,HLA-DQB1,HLA-DRB5,IL1A,IL1B
LXR/RXR Activation		-1.414	3.01	ABCA1,ABCG1,C4A/C4B,CCL2,IL1A,IL1B,LDLR,TF
B Cell Development			2.9	HLA-A,HLA-DQB1,HLA-DRB5,IL7R
Role of Hypercytokinemia/hyperchemokinemia in the Pathogenesis of Influenza			2.82	CCL2,CCL5,IL1A,IL1B
IL-10 Signaling			2.64	FCGR2B,IL1A,IL1B,IL4R,NFKBID,SOCS3
α-tocopherol Degradation			2.59	CYP4A11,CYP4F2
PD-1, PD-L1 cancer immunotherapy pathway		-1.134	2.5	CIP2A,HLA-A,HLA-DQB1,HLA-DRB5,JAK3,PDCD1,RASGRP1
Agranulocyte Adhesion and Diapedesis			2.49	CCL2,Ccl2,CCL5,Ccl7,CXCL16,IL1A,IL1B,MMP11,PECAM1
Differential Regulation of Cytokine Production in Macrophages and T Helper Cells by IL-17A and IL-17F			2.45	CCL2,CCL5,IL1B
Dendritic Cell Maturation	Activated	2.121	2.41	DDR2,FCGR2B,FCGR3A/FCGR3B,HLA-A,HLA-DQB1,HLA-DRB5,IL1A,IL1B,NFKBID
Th2 Pathway	Activated	2.236	2.4	HLA-A,HLA-DQB1,HLA-DRB5,IL4R,JAK3,S1PR1,SOCS3,TGFBR3
Autophagy			2.32	ATG5,CTSB,CTSV,LAMP1,ULK1
Th1 and Th2 Activation Pathway			2.29	DLL4,HLA-A,HLA-DQB1,HLA-DRB5,IL4R,JAK3,S1PR1,SOCS3,TGFBR3
Type I Diabetes Mellitus Signaling		0	2.27	FADD,HLA-A,HLA-DQB1,HLA-DRB5,IL1B,NFKBID,SOCS3
LPS/IL-1 Mediated Inhibition of RXR Function		0.447	2.25	ABCA1,ABCG1,ACSL1,CHST2,CPT1C,CYP2A6 (includes others),CYP4A11,FABP5,IL1A,IL1B
Altered T Cell and B Cell Signaling in Rheumatoid Arthritis			2.21	CSF1,HLA-A,HLA-DQB1,HLA-DRB5,IL1A,IL1B
Phagosome Maturation			2.21	ATP6V0A2,CTSB,CTSV,GPAA1,HLA-A,HLA-DRB5,LAMP1,NAPA
STAT3 Pathway		1.134	2.11	CSF2RB,FGFR2,IL1A,IL1B,IL4R,IL7R,SOCS3,TGFBR3
Hepatic Fibrosis / Hepatic Stellate Cell Activation			1.99	CCL2,CCL5,COL15A1,CSF1,FGF1,FGFR2,IL1A,IL1B,IL4R
Hepatic Fibrosis / Hepatic Stellate Cell Activation			1.99	CCL2,CCL5,COL15A1,CSF1,FGF1,FGFR2,IL1A,IL1B,IL4R
Communication between Innate and Adaptive Immune Cells			1.84	CCL5,HLA-A,HLA-DRB5,IL1A,IL1B
Role of PI3K/AKT Signaling in the Pathogenesis of Influenza			1.7	CCL5,CRK,MLH1,NFKBID
Antigen Presentation Pathway			1.68	HLA-A,HLA-DQB1,HLA-DRB5
Complement System			1.68	C1QC,C4A/C4B,ITGAM
Systemic Lupus Erythematosus Signaling			1.67	CD72,FCGR2B,FCGR3A/FCGR3B,HLA-A,IL1A,IL1B,PIM2,TXNL4A
OX40 Signaling Pathway			1.65	HLA-A,HLA-DQB1,HLA-DRB5,NFKBID
Role of Pattern Recognition Receptors in Recognition of Bacteria and Viruses	Activated	2	1.62	C1QC,CCL5,IL1A,IL1B,OAS2,OSM,RIPK2
Role of NFAT in Regulation of the Immune Response		1.89	1.61	ELP1,FCGR2B,FCGR3A/FCGR3B,GSK3A,HLA-A,HLA-DQB1,HLA-DRB5,NFKBID
IL-4 Signaling			1.61	HLA-A,HLA-DQB1,HLA-DRB5,IL4R,JAK3
Fatty Acid β-oxidation I			1.6	Acaa1b,ACSL1,HSD17B4
Th1 Pathway		0.816	1.6	DLL4,HLA-A,HLA-DQB1,HLA-DRB5,JAK3,SOCS3
MSP-RON Signaling Pathway			1.59	CCL2,CSF1,CSF2RB,ITGAM
NF-κB Signaling		0.707	1.59	CARD10,FADD,FGFR2,IL1A,IL1B,MAP3K8,NFKBID,TGFBR3
Estrogen Biosynthesis			1.56	CYP2A6 (includes others),HSD17B1,HSD17B4
T Cell Exhaustion Signaling Pathway		1	1.55	HLA-A,HLA-DQB1,HLA-DRB5,JAK3,LAG3,PDCD1,TGFBR3
Autoimmune Thyroid Disease Signaling			1.53	HLA-A,HLA-DQB1,HLA-DRB5
Mitochondrial L-carnitine Shuttle Pathway			1.41	ACSL1,CPT1C
Th17 Activation Pathway			1.4	IL1B,JAK3,RUNX1,SOCS3
GDP-L-fucose Biosynthesis II (from L-fucose)			1.38	FCSK
Anandamide Degradation			1.38	NAAA
Acute Phase Response Signaling		0.447	1.37	C4A/C4B,IL1A,IL1B,NFKBID,OSM,SOCS3,TF
Docosahexaenoic Acid (DHA) Signaling			1.37	APP,GSK3A,IL1B
T Helper Cell Differentiation			1.31	HLA-A,HLA-DQB1,HLA-DRB5,IL4R

### Sheet: Table 6 Disease male
Diseases or Functions Annotation	Categories	Predicted Activation State	Activation z-score	p-value	Molecules
Quantity of myeloid cells	Hematological System Development and Function,Tissue Morphology	Increased	2.263	0.000361	ALOX5,APOE,APP,B2M,BCL3,C4A/C4B,CACNA1A,CCL2,Ccl2,Ccl7,CR2,CSF1,CSF2RB,CTSS,CTSV,FCGR2B,GPR132,GRAP2,IL1A,IL2RG,ITGAM,JAK3,KDM5A,PDE4B,RAPGEF4,RIPK2,RUNX2,TMUB1
Activation of myeloid cells	Cell-To-Cell Signaling and Interaction,Hematological System Development and Function	Increased	2.413	0.000703	APOE,APP,C4A/C4B,Ccl2,CCL5,CSF1,FCGR2B,FCGR3A/FCGR3B,HYAL2,ITGAM,PTPRE,RIPK2,TREML2,USP18
Engulfment of leukocytes	Cellular Function and Maintenance	Increased	2.412	0.00122	APOE,APP,AXL,CSF2RB,FCGR2B,ITGAM,TREML2
Cell movement of monocytes	Cellular Movement,Hematological System Development and Function,Immune Cell Trafficking,Inflammatory Response	Increased	2.186	0.00206	CCL2,Ccl2,CCL5,CTSS,CTSV
Cell movement of peritoneal macrophages	Cellular Movement,Hematological System Development and Function,Immune Cell Trafficking,Inflammatory Response	Increased	2.174	0.00232	CCL2,Ccl2,CCL5,CSF1,ITGAM
Phagocytosis of leukocytes	Cell-To-Cell Signaling and Interaction,Cellular Function and Maintenance,Inflammatory Response	Increased	2.412	0.00242	APP,AXL,CSF2RB,FCGR2B,ITGAM,TREML2
Recruitment of eosinophils	Cell-To-Cell Signaling and Interaction,Cellular Movement,Hematological System Development and Function,Hypersensitivity Response,Immune Cell Trafficking	Increased	2.219	0.00323	CCL5,CSF1,CSF2RB,GPR132,TPT1
Fatty acid metabolism	Lipid Metabolism,Small Molecule Biochemistry	Increased	2.219	0.00342	ABCG1,ALOX5,APOE,CAV1,CSF1,FCGR2B
Degranulation of cells	Cellular Compromise,Inflammatory Response	Increased	2.121	0.00417	APP,ARAP3,C4A/C4B,CCL2,Ccl7,CD244,CD63,FCGR2B,ITGAM,TREML2
Degranulation of phagocytes	Cellular Compromise,Inflammatory Response	Increased	2.449	0.00568	APP,ARAP3,C4A/C4B,CCL2,Ccl7,CD63,FCGR2B,ITGAM,TREML2
Phagocytosis of myeloid cells	Cell-To-Cell Signaling and Interaction,Cellular Function and Maintenance,Hematological System Development and Function	Increased	2.2	0.00812	APP,AXL,CSF2RB,FCGR2B,ITGAM
Phagocytosis of phagocytes	Cell-To-Cell Signaling and Interaction,Cellular Function and Maintenance,Inflammatory Response	Increased	2.2	0.0095	APP,AXL,CSF2RB,FCGR2B,ITGAM
Endocytosis	Cellular Function and Maintenance	Increased	2.607	0.0105	APP,AXL,CAV1,CSF2RB,FCGR2B,ITGAM,TREML2
Influx of neutrophils	Cellular Movement,Hematological System Development and Function,Immune Cell Trafficking,Inflammatory Response	Increased	2	0.0227	CCL2,Ccl2,IRF4,IRF7
Apoptosis	Cell Death and Survival	Decreased	-2.066	7.93e-05	ABCG1,ADORA1,ADRB1,APOE,APP,BCL3,CAV1,CCDC86,Ccl2,CCL5,CSF1,CTSV,FCGR2B,FLT1,GPR132,GRAP2,IL2RG,IRF4,ITGAM,JAK3,JUN,MAPK10,NOVA1,PARG,PDCD1,PIK3AP1,PLXNA3,RAPGEF4,RIPK1,RNASEL,S1PR1,SOX4,USE1
Apoptosis of macrophages	Cell Death and Survival	Decreased	-2.189	0.00291	ABCG1,APOE,CCL5,CSF1,GPR132,PIK3AP1,RIPK1

### Sheet: Table 7 Disease female
Diseases or Functions Annotation	Categories	Predicted Activation State	Activation z-score	p-value	Molecules
Leukocyte migration	Cellular Movement,Immune Cell Trafficking	Increased	3.134	3.14e-08	ADORA1,APP,BCL11B,CAPG,CCL2,Ccl2,CCL5,Ccl7,CD63,CHI3L1,CHST2,CRTC2,CSF1,CSF2RB,CTSV,CXCL16,DIAPH1,FCGR2B,FCGR3A/FCGR3B,FOSL2,HCAR2,IL1A,IL1B,IL4R,ITGAM,JAK3,LAG3,LAMA5,LDLR,LYST,MAP3K8,OSM,PDCD1,PECAM1,RIPK2,RUNX1,S1PR1,SOCS3,SRF,THBS1,TREML2
Cell movement of leukocytes	Cellular Movement,Hematological System Development and Function,Immune Cell Trafficking	Increased	2.622	9.92e-08	ADORA1,APP,BCL11B,CAPG,CCL2,Ccl2,CCL5,Ccl7,CD63,CHST2,CRTC2,CSF1,CSF2RB,CTSV,CXCL16,DIAPH1,HCAR2,IL1B,IL4R,ITGAM,JAK3,LAG3,LAMA5,LDLR,LYST,MAP3K8,OSM,PDCD1,PECAM1,RUNX1,S1PR1,SOCS3,SRF,THBS1,TREML2
Homing of leukocytes	Cellular Movement,Hematological System Development and Function,Immune Cell Trafficking	Increased	2.3	3.73e-07	APP,CAPG,CCL2,Ccl2,CCL5,Ccl7,CHST2,CRTC2,CSF1,CXCL16,DIAPH1,HCAR2,IL1B,IL4R,ITGAM,JAK3,LDLR,LYST,RUNX1,S1PR1,THBS1,TREML2
Accumulation of myeloid cells	Hematological System Development and Function,Tissue Development	Increased	2.458	3.74e-07	ABCG1,CCL2,Ccl2,CCL5,Ccl7,CSF1,ETV5,FCGR3A/FCGR3B,FGFR2,GRN,IL1B,ITGAM,LAMA5,LDLR,MAP3K8,OSM
Migration of cells	Cellular Movement	Increased	3.143	6.31e-07	ADORA1,APP,BCL11B,CAPG,CCL2,Ccl2,CCL5,Ccl7,CD63,CHI3L1,CHST2,CRTC2,CSF1,CSF2RB,CTSV,CXCL16,DIAPH1,FCGR2B,FCGR3A/FCGR3B,FOSL2,HCAR2,IL1A,IL1B,IL4R,ITGAM,JAK3,LAG3,LAMA5,LDLR,LYST,MAP3K8,NRP1,OSM,PDCD1,PECAM1,RIPK2,RUNX1,S1PR1,SDC3,SOCS3,SRF,THBS1,TREML2
Accumulation of phagocytes	Hematological System Development and Function,Immune Cell Trafficking,Inflammatory Response,Tissue Development	Increased	2.285	1.36e-06	ABCG1,CCL2,Ccl2,CCL5,CSF1,ETV5,FCGR3A/FCGR3B,FGFR2,GRN,IL1B,ITGAM,LAMA5,LDLR,MAP3K8
Recruitment of phagocytes	Cell-To-Cell Signaling and Interaction,Cellular Movement,Hematological System Development and Function,Immune Cell Trafficking,Inflammatory Response	Increased	3.418	1.61e-06	APP,CCL2,Ccl2,CCL5,Ccl7,CHI3L1,CSF1,FCGR2B,FCGR3A/FCGR3B,FOSL2,IL1A,IL1B,ITGAM,MAP3K8,OSM,PDCD1,RIPK2,S1PR1,THBS1,TREML2
Chemotaxis of leukocytes	Cellular Movement,Hematological System Development and Function,Immune Cell Trafficking,Inflammatory Response	Increased	2.18	3.61e-06	APP,CAPG,CCL2,Ccl2,CCL5,Ccl7,CRTC2,CSF1,CXCL16,DIAPH1,HCAR2,IL1B,IL4R,ITGAM,LDLR,LYST,S1PR1,THBS1,TREML2
Accumulation of granulocytes	Hematological System Development and Function,Immune Cell Trafficking,Inflammatory Response,Tissue Development	Increased	2.813	4.65e-06	CCL2,Ccl2,Ccl7,FCGR3A/FCGR3B,FGFR2,GRN,IL1B,ITGAM,LAMA5,MAP3K8,OSM
Recruitment of myeloid cells	Cell-To-Cell Signaling and Interaction,Cellular Movement	Increased	3.444	5.76e-06	APP,CCL2,Ccl2,CCL5,Ccl7,CHI3L1,CSF1,CSF2RB,FCGR2B,FCGR3A/FCGR3B,FOSL2,IL1A,IL1B,ITGAM,MAP3K8,PDCD1,RIPK2,S1PR1,THBS1,TREML2
Accumulation of neutrophils	Hematological System Development and Function,Immune Cell Trafficking,Inflammatory Response,Tissue Development	Increased	2.63	7.54e-06	CCL2,Ccl2,FCGR3A/FCGR3B,FGFR2,GRN,IL1B,ITGAM,LAMA5,MAP3K8
Cell movement of phagocytes	Cellular Movement,Hematological System Development and Function,Immune Cell Trafficking,Inflammatory Response	Increased	2.216	2.03e-05	APP,CAPG,CCL2,Ccl2,CCL5,Ccl7,CRTC2,CSF1,CSF2RB,CTSV,DIAPH1,HCAR2,IL1B,IL4R,ITGAM,LDLR,MAP3K8,PECAM1,S1PR1,SOCS3,SRF,THBS1,TREML2
Recruitment of leukocytes	Cell-To-Cell Signaling and Interaction,Cellular Movement,Hematological System Development and Function,Immune Cell Trafficking	Increased	3.574	2.21e-05	APP,CCL2,Ccl2,CCL5,Ccl7,CHI3L1,CSF1,CSF2RB,FCGR2B,FCGR3A/FCGR3B,FOSL2,IL1A,IL1B,ITGAM,MAP3K8,OSM,PDCD1,RIPK2,S1PR1,THBS1,TREML2
Cell movement of myeloid cells	Cellular Movement	Increased	2.152	2.32e-05	ADORA1,APP,CAPG,CCL2,Ccl2,CCL5,Ccl7,CRTC2,CSF1,CTSV,HCAR2,IL1B,IL4R,ITGAM,LAMA5,LDLR,MAP3K8,PECAM1,SOCS3,SRF,THBS1,TREML2
Chemotaxis of myeloid cells	Cellular Movement	Increased	2.274	2.67e-05	APP,CAPG,CCL2,Ccl2,CCL5,Ccl7,CRTC2,CSF1,HCAR2,IL1B,IL4R,ITGAM,LDLR,THBS1,TREML2
Recruitment of granulocytes	Cell-To-Cell Signaling and Interaction,Cellular Movement,Hematological System Development and Function,Immune Cell Trafficking	Increased	3.236	2.9e-05	Ccl2,CCL5,Ccl7,CHI3L1,CSF1,CSF2RB,FCGR2B,FCGR3A/FCGR3B,FOSL2,IL1A,IL1B,ITGAM,MAP3K8,RIPK2,S1PR1,TREML2
Recruitment of antigen presenting cells	Cell-To-Cell Signaling and Interaction,Cellular Movement,Hematological System Development and Function,Immune Cell Trafficking	Increased	2.747	3.79e-05	APP,CCL2,Ccl2,CCL5,CSF1,IL1B,MAP3K8,OSM,PDCD1,S1PR1,THBS1
Chemotaxis of phagocytes	Cellular Movement,Hematological System Development and Function,Immune Cell Trafficking,Inflammatory Response	Increased	2.273	5.5e-05	APP,CAPG,CCL2,Ccl2,CCL5,Ccl7,CRTC2,CSF1,HCAR2,IL1B,IL4R,ITGAM,LDLR,THBS1,TREML2
Degranulation of cells	Cellular Compromise,Inflammatory Response	Increased	2.538	0.000108	APP,C4A/C4B,CCL2,Ccl7,CD244,CD63,FCGR2B,IL4R,ITGAM,PECAM1,RASGRP1,TREML2
Degranulation of phagocytes	Cellular Compromise,Inflammatory Response	Increased	2.813	0.000149	APP,C4A/C4B,CCL2,Ccl7,CD63,FCGR2B,IL4R,ITGAM,PECAM1,RASGRP1,TREML2
Phagocytosis of leukocytes	Cell-To-Cell Signaling and Interaction,Cellular Function and Maintenance,Inflammatory Response	Increased	2.607	0.00019	APP,AXL,CSF2RB,FCGR2B,GRN,ITGAM,TREML2
Recruitment of neutrophils	Cell-To-Cell Signaling and Interaction,Cellular Movement,Hematological System Development and Function,Immune Cell Trafficking,Inflammatory Response	Increased	2.764	0.00023	Ccl7,CHI3L1,CSF1,FCGR2B,FCGR3A/FCGR3B,FOSL2,IL1A,IL1B,ITGAM,MAP3K8,RIPK2,S1PR1,TREML2
Fatty acid metabolism	Lipid Metabolism,Small Molecule Biochemistry	Increased	2.015	0.000292	ABCA1,ABCG1,CSF1,FCGR2B,IL1B,LDLR,MITF
Activation of myeloid cells	Cell-To-Cell Signaling and Interaction,Hematological System Development and Function	Increased	2.354	0.000652	APP,C4A/C4B,Ccl2,CCL5,CSF1,FCGR2B,FCGR3A/FCGR3B,FGF1,IL1B,IL4R,ITGAM,RIPK2,TREML2
Phagocytosis of myeloid cells	Cell-To-Cell Signaling and Interaction,Cellular Function and Maintenance,Hematological System Development and Function	Increased	2.414	0.000769	APP,AXL,CSF2RB,FCGR2B,GRN,ITGAM
Cell movement of antigen presenting cells	Cellular Movement,Hematological System Development and Function,Immune Cell Trafficking	Increased	2.083	0.000911	APP,CCL2,Ccl2,CCL5,CSF1,CSF2RB,DIAPH1,HCAR2,IL4R,ITGAM,LDLR,MAP3K8,S1PR1,THBS1
Phagocytosis of phagocytes	Cell-To-Cell Signaling and Interaction,Cellular Function and Maintenance,Inflammatory Response	Increased	2.414	0.000942	APP,AXL,CSF2RB,FCGR2B,GRN,ITGAM
Development of bone marrow-derived macrophages	Cellular Development,Cellular Growth and Proliferation,Hematological System Development and Function,Hematopoiesis,Lymphoid Tissue Structure and Development,Tissue Development	Increased	2.15	0.00116	ABCA1,ADORA1,CSF1,IL1A,MAP3K8
Development of hematopoietic system	Hematological System Development and Function,Hematopoiesis	Increased	2.372	0.00126	ABCA1,ADORA1,CSF1,IL1A,IL1B,IL4R,IL7R,LFNG,MAP3K8,PDCD1,RASGRP1,SRF
Degranulation of mast cells	Cellular Compromise,Hypersensitivity Response,Inflammatory Response	Increased	2.433	0.00128	APP,C4A/C4B,CCL2,Ccl7,CD63,FCGR2B,IL4R,PECAM1,RASGRP1
Cell movement of peritoneal macrophages	Cellular Movement,Hematological System Development and Function,Immune Cell Trafficking,Inflammatory Response	Increased	2.174	0.00131	CCL2,Ccl2,CCL5,CSF1,ITGAM
Cell movement of macrophages	Cellular Movement,Hematological System Development and Function,Immune Cell Trafficking,Inflammatory Response	Increased	2.229	0.00159	APP,CCL2,Ccl2,CCL5,CSF1,HCAR2,IL4R,ITGAM,LDLR,MAP3K8,THBS1
Recruitment of macrophages	Cell-To-Cell Signaling and Interaction,Cellular Movement,Hematological System Development and Function,Immune Cell Trafficking,Inflammatory Response	Increased	2.184	0.00174	APP,Ccl2,CSF1,IL1B,MAP3K8,PDCD1,S1PR1,THBS1
Development of bone marrow	Hematological System Development and Function,Hematopoiesis,Tissue Development	Increased	2.348	0.00195	ABCA1,ADORA1,CSF1,IL1A,IL1B,MAP3K8
Extravasation of leukocytes	Cellular Movement,Hematological System Development and Function	Increased	2	0.00235	CD63,CSF1,IL1B,PECAM1
Recruitment of mononuclear leukocytes	Cell-To-Cell Signaling and Interaction,Cellular Movement,Hematological System Development and Function,Immune Cell Trafficking	Increased	2.223	0.0042	CCL2,Ccl2,CSF1,FCGR2B,IL1B,OSM,RIPK2,S1PR1
Migration of macrophages	Cellular Movement,Hematological System Development and Function,Immune Cell Trafficking,Inflammatory Response	Increased	2.189	0.00508	APP,CCL2,Ccl2,CCL5,CSF1,ITGAM
Phagocytosis by macrophages	Cell-To-Cell Signaling and Interaction,Cellular Function and Maintenance,Hematological System Development and Function,Inflammatory Response	Increased	2	0.0075	APP,AXL,FCGR2B,GRN
Recruitment of eosinophils	Cell-To-Cell Signaling and Interaction,Cellular Movement,Hematological System Development and Function,Hypersensitivity Response,Immune Cell Trafficking	Increased	2	0.0117	CCL5,CHI3L1,CSF1,CSF2RB
Frequency of lymphocytes	Lymphoid Tissue Structure and Development	Increased	2.309	0.0127	ABCG1,DLL4,HLA-DQB1,LFNG,NFKBID,RASGRP1,RUNX1
Response of phagocytes	Cell-To-Cell Signaling and Interaction,Inflammatory Response	Increased	2.54	0.0177	APP,AXL,CCL5,CSF2RB,FCGR2B,GRN,ITGAM

### Sheet: (Table 8) CCI vs MGnD vs LPS
Common upregulated genes		MGnd and CCI upregulated genes		MGlps and CCI upregulated genes		CCI upregulated genes
Male	Female	Male	Female	Male	Female	Male	Female
Adam9	Apoe	Axl	Axl	Adam10	Atp8a1	1600014C10Rik	Abca1
B2m	Ccl12	Cox7a21	Ctsb	Apobec1	C4b	Abcc2	Abcg1
Ccl12	Cd63	Ctsb	Eif3f	Atp8a1	Cd72	Abcg1	Adora1
Cd52	Cpeb2	Eef2	Gm2a	C4b	Dna2	Adora1	Cd244a
Cd63	Ctsh	Fau	H2-Q7	Csf2rb	Ifi30	Akirin1	Fam49b
Cst7	Ctsl	Gm15500	Itm2b	Cyp4f18	Ifitm3	Atp6v0a2	Fbrsl1
Ctsh	Ctss	Gm2000	Kidins220	Dna2	Il4ra	Atpaf1	Fosl2
Ctsl	Cxcl16	Gm2a	Lag3	Fcgr1	Itgam	Bhlhe40	Gas6
Ctss	Eef1b2	Gm6863	Lamp1	Gm6472	Ptpn1	C1qb	Grin2b
Eef1a1	Fcgr2b	H2-Q7	Man2b1	Gp2	Slamf6	Calb1	Hfe
Eef1b2	Fcgr4	Itm2b	Nrp1	Ifi30	Slc2a6	Cd244a	Hsd17b4
Eef1g	Fgl2	Lag3	Plbd2	Ifitm3	Sorl1	Cfb	Jak3
Fcgr2b	Grn	Lamp1	Tmem176a	Irf7	Spint1	Chst2	Ly86
Fcgr4	H2-D1	Man2b1		Itgam	Tpr	Cmtr1	Map11
Fgl2	H2-K1	Myo1e		Lsm6	Treml2	Dync1li2	Mthfsd
Grn	Ifi2712a	Nrp1		mt-Co1		Gas6	Ncln
H2-D1	Lyz2	Rp123		mt-Cytb		Gm10163	Olfml3
Ifi204	Rp137	Rpl10-ps3		mt-Nd1		Gm11653	Pdia5
Ifi2712a	Rps15a	Rpl13		mt-ND4		Gm11808	Pim2
Lgals3bp	Rps8	Rpl18a		mt-Nd5		Gm20594	Pplr3d
Lyz2	Tspo	Rpl30		Mx2		Gm29216	Sec24b
Pabpc1		Rpl34		Pik3ap1		Gm7536	Slc12a7
Rp122		Rpl39		Rp136a		Gm9794	Slc12a9
Rp132		Rps14		Rp136a		Hcar2	Slc35f6
Rp135a		Rps15		Rpl19		HGm10275	Tmem268
Rp137a		Rps16-ps2		Rpl19		Ints2	Tmem44
Rp16		Rps16-ps2		Rpl26		Jak3	Tpt1-ps3
Rp18		Rps21		Rpl41		Khdrbs1	Trf
Rpl10a		Rps28		Rps3a1		Kif2c	Ulk2
Rpl13a		Rps29		Sbno2		Ly86	Zfp217
Rpl4		Slc25a3		Slc2a6		Mbd5
Rpl7		Tmem176a		Spint1		mt-Atp8
Rplp0		Tpt1		Tap1		mt-Co3
Rps10				Xdh		mt-Co3
Rps11						Nectin2
Rps15a						Nova1
Rps17						Oas1g
Rps18						Oas2
Rps19						Olfml3
Rps20						Olr1
Rps24						Parg
Rps25						Pdcd1
Rps26						Rack1
Rps27a						Rgs12
Rps3						Rpl12
Rps4x						Rpl123a
Rps5						Rpl131-ps8
Rps8						Rpl15
Rps9						Rpl15
Rpsa						Rpl29
Rpsa-ps10						Rpl37rt
Tspo						Rpl7a
						Rps12-ps3
						Rps13
						Rps23-ps1
						Syt6
						Tmed8
						Tmem176b
						Tmem44
						Toe1
						tpt1-ps3
						Trf
						Tspan9
